# Longest protein, longest transcript or most expression, for accurate gene reconstruction of transcriptomes?

**DOI:** 10.1101/829184

**Authors:** Donald G. Gilbert

## Abstract

Methods of transcript assembly and reduction filters are compared for recovery of reference gene sets of human, pig and plant, including longest coding sequence with EvidentialGene, longest transcript with CD-HIT, and most RNA-seq with TransRate. EvidentialGene methods are the most accurate in recovering reference genes, and maintain accuracy for alternate transcripts and paralogs. In comparison, filtering large over-assemblies by longest RNA measures, and most RNA-seq expression measures, discards a large portion of accurate models, especially alternates and paralogs. Accuracy of protein calculations is compared, with errors found in popular methods, as is accuracy of transcript assemblers. Gene reconstruction accuracy depends upon the underlying measurements, where protein criteria, including homology among species, have the strength of evolutionary biology that other criteria lack. EvidentialGene provides a gene reconstruction algorithm that is consistent with genome biology.
