## Supplementary material for "Longest protein, longest transcript or most expression, for accurate gene reconstruction of transcriptomes?": supAAP_altpar_accuracy_manpigplant.txt

species	filter	ngene	palt	nalt	ppar	npar	puni	nuni
human	evg9i	1	93.7	10375	92.9	3659	96.8	1636
human	longcd	1	69.5	7699	70.7	2786	79.7	1347
human	trate	1	59.5	6588	62.7	2470	81.3	1374
human	evg9i	2	89.8	8128	88.5	2572	0	0
human	longcd	2	55.9	5061	57.8	1680	0	0
human	trate	2	40.5	3668	44.1	1283	0	0
human	evg9i	3	85.1	4368	84.6	1558	0	0
human	longcd	3	41.2	2115	43.1	794	0	0
human	trate	3	19.9	1022	23.4	431	0	0
human	evg9i	4	81.2	2043	79.7	829	0	0
human	longcd	4	33.5	843	34.8	362	0	0
human	trate	4	8.4	212	12	125	0	0
human	evg9i	5	75.4	903	71.6	381	0	0
human	longcd	5	27.9	335	27.4	146	0	0
human	trate	5	4.3	52	3.9	21	0	0
pig	evg9a	1	72.1	7916	72	2083	80.6	4840
pig	evg9i	1	95.6	10491	95.1	2751	96.9	5816
pig	longcd	1	63.4	6959	62.9	1821	66.4	3986
pig	evg9a	2	55.8	4798	54.4	1180	0	0
pig	evg9i	2	92.6	7966	92.5	2008	0	0
pig	longcd	2	47.5	4088	44.7	971	0	0
pig	evg9a	3	40	1680	39	412	0	0
pig	evg9i	3	89.3	3750	89.6	946	0	0
pig	longcd	3	34.6	1452	33.6	355	0	0
pig	evg9a	4	29.5	618	27.1	148	0	0
pig	evg9i	4	87.7	1833	84.9	463	0	0
pig	longcd	4	25.7	537	22.7	124	0	0
pig	evg9a	5	21.9	214	22.3	60	0	0
pig	evg9i	5	85.6	833	81.4	219	0	0
pig	longcd	5	21.4	209	20.8	56	0	0
weed	evg9i	1	96.5	11342	92.7	769	96.7	11130
weed	longcd	1	78.8	9263	69.6	577	83.2	9568
weed	trate	1	61.4	7221	56.8	471	77.9	8964
weed	evg9i	2	93.8	8647	93.4	442	0	0
weed	longcd	2	66.8	6161	62.5	296	0	0
weed	trate	2	40.5	3735	39.3	186	0	0
weed	evg9i	3	91	2697	86.4	198	0	0
weed	longcd	3	56.3	1669	57.6	132	0	0
weed	trate	3	20.4	605	22.7	52	0	0
weed	evg9i	4	90.2	816	95.4	84	0	0
weed	longcd	4	44.9	406	47.7	42	0	0
weed	trate	4	9.8	89	4.5	4	0	0
weed	evg9i	5	85.5	236	100	32	0	0
weed	longcd	5	26.8	74	18.7	6	0	0
weed	trate	5	1.8	5	0	0	0	0
human	idba	1	56.8	7079	59.1	2552	80.6	1393
human	soap	1	51.3	6394	56.2	2425	81.4	1407
human	trin	1	54.5	6784	55.5	2394	69.3	1199
human	velv	1	64.1	7977	66.6	2873	77.8	1345
human	idba	2	40.8	4397	42.2	1407	0	0
human	soap	2	29	3128	32.7	1093	0	0
human	trin	2	40.7	4388	39.4	1316	0	0
human	velv	2	53.4	5755	56.1	1871	0	0
human	idba	3	23.1	1557	25	575	0	0
human	soap	3	14.1	952	15.7	361	0	0
human	trin	3	26.5	1786	25.4	584	0	0
human	velv	3	39.2	2643	41.5	953	0	0
human	idba	4	13.8	516	12.7	185	0	0
human	soap	4	6.9	259	7.4	109	0	0
human	trin	4	18.3	685	17.2	251	0	0
human	velv	4	29.1	1086	35.6	518	0	0
human	idba	5	6.8	136	10.2	85	0	0
human	soap	5	2.3	47	2	17	0	0
human	trin	5	12.9	257	11.4	95	0	0
human	velv	5	21.6	430	26.2	218	0	0
pig	idba	1	36.5	4022	39.2	1144	40.6	2452
pig	soap	1	66.5	7330	72.1	2104	84.9	5124
pig	trin	1	31.6	3486	32.5	948	35.4	2142
pig	velv	1	64	7063	66.4	1939	70.4	4254
pig	idba	2	24	2080	21.6	476	0	0
pig	soap	2	46.4	4017	55	1208	0	0
pig	trin	2	18.2	1582	14.7	324	0	0
pig	velv	2	49.5	4290	51.7	1136	0	0
pig	idba	3	12.8	542	10	108	0	0
pig	soap	3	28.5	1207	40.6	438	0	0
pig	trin	3	10.2	432	6.6	72	0	0
pig	velv	3	33.6	1422	37.3	402	0	0
pig	idba	4	10.4	221	5.4	30	0	0
pig	soap	4	14.3	304	28.8	159	0	0
pig	trin	4	7.3	156	4.3	24	0	0
pig	velv	4	23.5	498	31.5	174	0	0
pig	idba	5	5.8	57	7.8	22	0	0
pig	soap	5	9.3	92	22.5	63	0	0
pig	trin	5	4.4	44	0	0	0	0
pig	velv	5	13.6	134	26.4	74	0	0
weed	idba	1	70.9	8397	67	560	77.3	9001
weed	soap	1	49.2	5834	42.8	358	77.2	8986
weed	trin	1	53	6279	41.4	346	63	7328
weed	velv	1	78	9234	74.6	623	86.1	10016
weed	idba	2	56.4	5263	55.6	266	0	0
weed	soap	2	18	1685	14.6	70	0	0
weed	trin	2	39.9	3724	32.6	156	0	0
weed	velv	2	65.5	6110	64.8	310	0	0
weed	idba	3	47.2	1417	44.8	104	0	0
weed	soap	3	5.2	157	5.1	12	0	0
weed	trin	3	26.8	806	20.6	48	0	0
weed	velv	3	49.2	1476	48.2	112	0	0
weed	idba	4	36.8	337	29.5	26	0	0
weed	soap	4	1.7	16	0	0	0	0
weed	trin	4	14.6	134	17	15	0	0
weed	velv	4	33.1	303	42	37	0	0
weed	idba	5	25	73	31.2	10	0	0
weed	soap	5	0	0	0	0	0	0
weed	trin	5	3.4	10	34.3	11	0	0
weed	velv	5	24.3	71	15.6	5	0	0
