## Supplementary material for "Longest protein, longest transcript or most expression, for accurate gene reconstruction of transcriptomes?": supAC7_tsa_trqual_transrate_gr16p.txt

TSAid	tratesc	rdlen	rdpairs	tool	phyla	aa1k	aamax	n50	ntr	buscoval
GAAA	0.0842	101	105073488	trinity	Craniata	1336	4874	934	93507		45.0
GAAC	0	75	13437058	soap	Embryophyta	554	1765	512	52919		22.6
GABB	0.0917	101	54159060	newbler	Arthropoda	484	1416	764	35270		49.3
GABC	0.4074	101	48950755	oases	Craniata	1919	8824	2975	29054		84.4
GABD	0.4067	101	43859704	oases	Craniata	1978	6148	2969	29686		83.7
GABE	0.4519	101	28233932	oases	Craniata	2131	7413	3349	30945		85.7
GABF	0.429	101	33282671	oases	Craniata	1913	5996	2905	29310		84.4
GABH	0.184	121	34277230	oases	Embryophyta	1222	3792	1782	38183		62.7
GABJ	0	75	21655775	soap	Embryophyta	256	598	301	45305		2.6
GABK	0.0852	100	37280334	newbler	Arthropoda	339	1145	581	14200		26.6
GABO	0.0774	90	13471065	soap	Embryophyta	479	1264	413	54141		14.2
GABT	0.3433	90	27465703	trinity	Embryophyta	1065	3005	1218	57175		61.4
GACB	0.3723	90	13246476	trinity	Embryophyta	798	2357	910	45563		39.1
GACH	0.2243	90	33949278	trinity	Embryophyta	875	2709	630	139002		54.9
GACN	0.3751	90	32780764	trinity	Embryophyta	1190	3586	1323	46881		69.7
GACO	0.0891	100	37990584	newbler	Arthropoda	251	906	597	18752		26.3
GACP	0.1201	100	39269784	newbler	Arthropoda	375	1337	510	137048		35.8
GACU	0.1325	100	29060588	newbler	Arthropoda	299	1405	575	17645		19.6
GACV	0.1533	100	34449486	newbler	Arthropoda	322	637	738	24590		39.8
GACW	0.1359	101	61407619	newbler	Arthropoda	456	1013	844	55363		48.4
GACX	0.1674	100	33960429	newbler	Arthropoda	366	730	688	29612		42.0
GACY	0.1162	100	106880588	newbler	Arthropoda	373	985	706	60618		19.8
GACZ	0.1395	100	41936739	newbler	Arthropoda	391	1256	741	24668		42.1
GADA	0.0964	100	33837575	newbler	Arthropoda	179	444	559	9812		8.3
GADB	0.0891	101	48290380	newbler	Arthropoda	518	1607	768	44840		60.5
GADC	0.235	90	26266668	soap	Embryophyta	998	4943	927	66310		54.1
GADD	0.3567	90	25761872	trinity	Bangiales	815	3743	913	24575		na
GADH	0.0764	101	54899583	newbler	Arthropoda	334	1105	577	56979		30.8
GADP	0.0276	61	17218726	abyss	Arthropoda	342	920	569	15456		34.2
GADQ	0.0688	61	12714517	abyss	Arthropoda	371	707	688	19161		51.8
GADR	0.0522	100	18386421	abyss	Arthropoda	362	800	447	29641		17.4
GADS	0.0669	61	18447100	abyss	Arthropoda	385	715	633	19353		42.4
GADT	0.2942	76	31154141	trinity	Craniata	1045	4835	755	110326		44.2
GADU	0.0433	76	42876556	trinity	Craniata	830	2113	775	79690		31.7
GADV	0.0568	76	30787786	trinity	Craniata	954	2364	735	97397		24.6
GADW	0.1292	76	34991127	trinity	Craniata	1106	8789	917	46686		39.2
GADY	0.3056	76	31334511	trinity	Craniata	1290	4582	1277	80667		53.2
GADZ	0.3407	76	29519766	trinity	Craniata	1113	8277	1077	50822		51.0
GAEA	0.3639	76	30647357	trinity	Craniata	1364	4646	1245	69539		61.9
GAEB	0.1407	76	21333132	trinity	Craniata	694	2706	628	45346		17.8
GAEJ	0.0397	100	28608906	abyss	Arthropoda	350	626	459	32924		21.6
GAES	0.3019	76	16934726	trinity	Craniata	922	4456	941	51013		40.1
GAET	0.2357	76	17076257	trinity	Craniata	700	5657	676	30254		18.8
GAEU	0.3093	76	16605132	trinity	Craniata	780	2390	871	37212		31.2
GAEV	0.2793	76	17565669	trinity	Craniata	706	2364	890	35036		43.1
GAEX	0.2073	76	15774077	trinity	Craniata	899	4245	885	41996		33.4
GAEY	0.089	76	20508404	trinity	Craniata	412	2668	540	19093		10.6
GAEZ	0.0522	76	17987014	trinity	Craniata	500	1221	550	35320		18.1
GAFA	0.141	76	17987014	trinity	Craniata	535	1677	594	41036		21.2
GAFB	0.3056	101	10831854	oases	Embryophyta	1364	3445	1627	53776		50.0
GAFS	0.0955	101	81763487	clc	Arthropoda	1502	7301	1379	74877		84.0
GAFU	0.2693	76	17404667	trinity	Arthropoda	640	2537	862	18534		62.8
GAFV	0.1882	100	40308213	oases	Basidiomycota	1344	5838	1662	19830		na
GAFY	0.0539	101	148056148	clc	Arthropoda	664	4889	1250	39935		63.2
GAGA	0.0037	104	52548024	abyss	Craniata	340	1062	362	336591		3.3
GAGB	0.0027	104	55048179	abyss	Craniata	288	716	361	335923		1.3
GAGE	0.1628	100	25329795	oases	Basidiomycota	1197	3673	1614	16386		na
GAGF	0.3755	90	27165637	trinity	Arthropoda	1798	5838	1142	50315		87.2
GAGR	0.3043	101	41396586	oases	Eustigmatales	1182	5831	1964	19186		na
GAGS	0.1353	90	24976124	oases	Mollusca	956	4501	851	167642		na
GAHK	0.3818	90	27556071	trinity	Embryophyta	877	2600	1227	45171		54.6
GAHX	0.0171	108	46058354	trinity	unknown	653	3171	1084	10381		na
GAID	0.1116	90	25204773	soap	Craniata	999	2761	816	79198		44.2
GAIG	0.1063	90	6646768	soap	Embryophyta	546	1257	517	50090		24.2
GAIP	0.085	75	26718722	soap	Embryophyta	894	3381	780	47095		44.6
GAIT	0	107	33749667	abyss	Gonyaulacales	1320	4330	1218	94313		na
GAIU	0	107	33749667	oases	Gonyaulacales	1191	4331	1063	100139		na
GAIW	0.3819	100	37031980	trinity	Arthropoda	1630	5256	2425	27074		88.9
GAJA	0.4653	100	32964915	trinity	Arthropoda	1542	5844	2417	21560		88.5
GAJC	0.3818	100	72472004	trinity	Arthropoda	1749	9304	2533	31399		84.3
GAJE	0.2074	100	66981516	oases	Embryophyta	1372	4089	1488	50182		27.8
GAJI	0.2279	131	15873275	trinity	Ascomycota	1227	3712	2456	27880		na
GAJJ	0.4177	100	48366792	trinity	Craniata	1742	4640	2021	47327		71.7
GAJS	0.0996	90	13677778	soap	Arthropoda	596	2312	486	70738		62.0
GAKE	0.5149	100	187362730	clc	Embryophyta	1269	5071	1729	33315		81.2
GAKG	0.1034	101	31178116	trinity	Arthropoda	1115	6759	1602	30024		76.2
GALD	0.2553	90	26537763	trinity	Embryophyta	1091	3522	1227	71225		66.1
GALE	0.2847	100	16473084	trinity	Spraguidae	279	1051	362	12342		na
GAMM	0.2194	51	18994903	trinity	Arthropoda	580	1592	1105	32432		69.2
GAMN	0.0109	101	88385689	trinity	Arthropoda	579	1691	1161	38016		71.8
GAMP	0.317	101	28797089	oases	Craniata	2113	6865	2935	46724		85.1
GAMQ	0.3685	101	30371064	oases	Craniata	1697	18957	2441	33528		77.4
GAMR	0.3508	101	30149908	oases	Craniata	2095	5436	2926	44112		85.9
GAMS	0.3341	101	29313937	oases	Craniata	2055	8820	2819	44498		87.8
GAMT	0.3066	101	31104392	oases	Craniata	1915	5176	2662	41104		84.7
GANE	0.0383	154	7012382	trinity	Embryophyta	939	3787	1072	29692		53.6
GANL	0.3898	90	27605467	trinity	Arthropoda	807	2918	1389	10259		74.1
GANO	0.0987	101	47156814	soap	Arthropoda	1231	5453	2094	5050		70.5
GAOE	0.1039	100	37163977	trinity	Craniata	1823	3858	1182	88006		60.2
GAOT	0.2727	101	91218320	trinity	Embryophyta	1041	2911	1616	81072		56.9
GAPP	0.2956	90	13611432	trinity	Arthropoda	651	2373	888	33165		59.1
GAPQ	0.2897	90	13391493	trinity	Arthropoda	631	2406	930	27229		55.2
GAQK	0.3839	100	44367596	trinity	Craniata	1338	6274	805	146142		66.7
GAQX	0.5237	100	12025522	oases	Arthropoda	1548	8394	2055	37537		93.7
GARA	0.1818	100	12880301	soap	Craniata	888	2476	874	59165		39.9
GARB	0.1794	101	13044847	trinity	Arthropoda	894	3303	990	41264		80.5
GARC	0.1909	101	12987929	trinity	Arthropoda	704	2987	854	38522		74.1
GARD	0.2243	101	14506581	trinity	Arthropoda	844	3303	807	46060		73.0
GARG	0.1911	101	11327113	trinity	Arthropoda	597	3119	697	33983		61.4
GARO	0.0213	100	42628006	clc	Arthropoda	483	2005	1065	31520		36.3
GARW	0.0324	100	83634701	clc	Arthropoda	1324	5115	1233	51528		88.0
GAUQ	0.18	80	29802194	trinity	Eleutherozoa	1714	5699	1252	111491		na
GAUR	0.223	80	31923236	trinity	Eleutherozoa	1917	7336	1809	90621		na
GAUS	0.2116	80	30844547	trinity	Eleutherozoa	1934	5474	1904	68714		na
GAUT	0.2422	80	32493891	trinity	Eleutherozoa	1861	8071	2196	58272		na
GAUU	0.2452	100	33584666	trinity	Eleutherozoa	1567	3793	1566	81466		na
GAVC	0.2429	100	41257296	trinity	Eleutherozoa	2142	8549	2148	108540		na
GAVE	0.2026	100	36853037	trinity	Eleutherozoa	1657	5016	1454	119578		na
GAVF	0.2317	100	41712544	trinity	Eleutherozoa	1349	4649	1233	96976		na
GAVI	0.2114	100	38396211	trinity	Eleutherozoa	1287	4968	1140	118841		na
GAVJ	0.3532	100	46848918	trinity	Eleutherozoa	1394	4681	1283	63290		na
GAVK	0.2256	100	35327953	trinity	Eleutherozoa	1285	4421	1066	118293		na
GAVN	0.2921	100	34948776	trinity	Eleutherozoa	475	1776	776	37111		na
GAVO	0.3745	100	38224262	trinity	Eleutherozoa	546	2993	726	30606		na
GAVP	0.1815	100	38623931	trinity	Eleutherozoa	1638	5020	1344	137152		na
GAVQ	0.3125	100	33096844	trinity	Eleutherozoa	986	4922	1192	84378		na
GAVR	0.3041	100	43347434	trinity	Eleutherozoa	1343	5300	1152	92455		na
GAVS	0.3168	100	37028137	trinity	Eleutherozoa	1205	3648	1259	85059		na
GAVZ	0.2932	100	33029817	trinity	Embryophyta	1114	5088	1273	67839		59.1
GAWB	0.2175	80	34788204	trinity	Eleutherozoa	1630	5046	1663	76838		na
GAWF	0.1765	100	47511044	trinity	Arthropoda	1267	4121	1257	114069		88.7
GAWH	0.0938	100	466702474	cufflinks	Hydrozoa	1478	7247	1451	66500		na
GAWI	0.402	90	25748614	trinity	Arthropoda	735	3340	820	29451		76.2
GAXL	0.1958	100	14529464	trinity	Arthropoda	2891	13672	4534	55062		84.9
GAXM	2.00E-04	100	14529464	trinity	Arthropoda	2284	7977	2409	58993		91.5
GAXN	0.1635	100	18861014	trinity	Arthropoda	2480	8240	4408	66575		84.2
GAXO	0.0012	100	13463088	trinity	Arthropoda	2202	6636	4230	40467		79.8
GAXP	0.3157	100	14493142	trinity	Arthropoda	2180	7027	3371	50476		88.0
GAXQ	0.2348	100	16675940	trinity	Arthropoda	2570	8415	3716	51897		86.2
GAXR	0.3326	100	13648445	trinity	Arthropoda	2608	13009	3123	47012		90.2
GAXS	0.1993	100	18098742	trinity	Arthropoda	2847	8490	4748	63384		84.4
GAXT	0.1277	100	14585832	trinity	Arthropoda	3389	6036	4660	79867		86.2
GAXU	0.3232	100	53921012	oases	Embryophyta	1024	2037	1173	86029		80.4
GAZO	0.3455	80	23401700	trinity	Pelmatozoa	1628	4220	2090	39222		na
GAZP	0.2495	80	17548074	trinity	Eleutherozoa	558	3927	739	45384		na
GAZR	0.0533	90	39976010	oases	Arthropoda	532	3253	433	27074		29.7
GAZU	0.2726	100	13463088	trinity	Arthropoda	1814	8699	2895	56105		87.5
GAZY	0.1556	100	66632235	trinity	Craniata	3591	8788	3133	183659		89.9
GBAA	0.1461	100	64756635	trinity	Craniata	3030	5745	2917	201438		89.2
GBBN	0	68	58950238	clc	Arthropoda	646	2129	726	28992		45.9
GBDO	0.3113	101	25980956	oases	Arthropoda	2082	9506	2324	56324		91.1
GBDP	0.3544	101	26224026	oases	Arthropoda	2247	7800	2745	55680		90.2
GBDY	0.3508	101	26687609	oases	Arthropoda	1688	5846	2059	41611		90.2
GBEF	0.456	72	15581244	trinity	Embryophyta	1078	4159	1445	44641		62.2
GBEG	0.3583	72	27442045	trinity	Embryophyta	1112	3332	1481	53571		63.4
GBEO	0.3697	90	25803182	trinity	Arthropoda	614	3161	711	38463		54.1
GBEP	0.0574	101	134372556	oases	Embryophyta	574	1814	501	77003		29.3
GBEQ	0.04	101	172720474	oases	Embryophyta	551	1229	495	76454		28.4
GBEZ	0.4554	50	36011081	abyss	Prasinophyceae	1364	4338	2007	28049		na
GBFL	0.0335	101	31800150	clc	Embryophyta	718	2060	783	48270		25.0
GBFP	0.3542	101	48907974	trinity	unknown	1433	2937	1224	167169		na
GBFZ	0.3548	101	42207932	trinity	unknown	1638	6023	1152	172655		na
GBHJ	0.3631	72	45601497	oases	Embryophyta	1457	2692	1978	73511		77.8
GBIR	0.3438	50	16206929	soap	Embryophyta	889	4049	993	39276		54.8
GBIS	0.361	50	16774125	soap	Embryophyta	753	2425	900	37725		45.5
